# Phylogenomics and Fossilized Birth-Death Dating Reveals Extensive Post-Cretaceous Worldwide Diversification of Cicadidae (Hemiptera, Auchenorrhyncha)

**DOI:** 10.1101/2025.11.08.687401

**Authors:** Mark Stukel, Jordan Douglas, Tatiana Petersen Ruschel, Stéphane Puissant, Ben W. Price, Martin Villet, Alan R. Lemmon, Emily Moriarty Lemmon, Chris Simon

## Abstract

The Cretaceous-Paleogene (K-Pg) mass extinction resulted in a massive turnover in biodiversity. The oldest fossils of the globally-distributed insect family Cicadidae date to the Paleocene, suggesting that this family diversified after the K-Pg boundary. We analyzed 490 nuclear Anchored Hybrid Enrichment loci as well as mitochondrial genomes for the Cicadidae, sampling all five subfamilies and 82% of tribes, using concatenated maximum-likelihood and multi-species coalescent approaches to resolve the phylogenetic relationships of Cicadidae subfamilies. We estimated divergence times of Cicadidae lineages using a fossilized birth-death model augmented into the multispecies coalescent with 44 fossil taxa. We estimated a Cretaceous origin for Cicadidae with four of the five subfamilies diversifying shortly after the K-Pg extinction event. Our fossilized birth-death tip-dating approach improved the precision of age estimates for many cicada clades compared to dates based on node-calibration from previous studies. Our results augment insight into how the K-Pg mass extinction shaped present-day diversity.
