## Supplementary Table 1 for "Phylogenomics and Fossilized Birth-Death Dating Reveals Extensive Post-Cretaceous Worldwide Diversification of Cicadidae (Hemiptera, Auchenorrhyncha)"

### Sheet: tips
Family	Subfamily	Tribe	Genus	Species1	Subfamily & Tribe	Species	Author	Specimen code	AHE code	Lat.	Long.	Location	Date (D/M/Y)	Collectors	Number of AHE loci recovered	Amount of mtDNA recovered (bp)	Newly added compared to Owen et al. 2022	StarBeast3 Taxon Set
Cicadidae	Cicadettinae	Lamotialnini	Abricta	brunnea	Cicadettinae: Lamotialnini	Abricta brunnea	(Fabricius, 1798)	MHV1151	I16182	-20.14	57.54	Mauritius: Pamplemousses	2008-07-03	K. Naojee	396	14196		Cicadettinae
Cicadidae	Tibicininae	Tettigadini	Acuticephala	alipuncta	Tibicininae: Tettigadini	Acuticephala alipuncta	Torres, 1958	08.AR.CC.CPS.02	I6969	-26.94	-59.68	Argentina: Chaco	18/01/08	Simon Lab	411	0		Tibicininae
Cicadidae	Cicadinae	Zammarini	Adusella	insignifera	Cicadinae: Zammarini*	Adusella insignifera	(Berg, 1879)	08.AR.JY.LEO.03	I7073	-24.05	-65.43	Argentina: Jujuy Pr., NW of Jujuy	17– 18/01/08	Simon Lab	463	0		Cicadinae w/o Tacuini
Cicadidae	Cicadinae	Platypleurini	Afzeliada	sp.1	Cicadinae: Platypleurini	Afzeliada sp.1	–	07.ZM.CO.GRE.11	I16239	-12.92	28.27	Zambia: Kitwe District	2007-10-11	J. Cryan	380	12565		Cicadinae w/o Tacuini
Cicadidae	Cicadinae	Platypleurini	Albanycada	albigera	Cicadinae: Platypleurini	Albanycada albigera	(Walker, 1850)	MHV.CS2	I16236	–	–	South Africa	–	M. Villet lab	390	10493		Cicadinae w/o Tacuini
Cicadidae	Cicadettinae	Lamotialnini	Allobroma	kedenburgi	Cicadettinae: Lamotialnini	Allobroma kedenburgi	(Breddin, 1905)	06.MY.SK.LAM.14	I6967	4.12	114.04	Malaysia: Borneo, Lambir Hills NP	2006-12-10	J. Cryan	417	6781		Cicadettinae
Cicadidae	Cicadinae	Antankariini	Antankaria	madagascariensis	Cicadinae: Antankariini	Antankaria madagascariensis	(Distant, 1892)	MadLoc5.1.1	I16238	-21.98	46.47	Madagascar: Fianarantsoa Pr.	2008-09-11	J. Cryan	420	12642		Backbone, Cicadinae w/o Tacuini
Cicadidae	Cicadettinae	Aragualnini	Aragualna	plenalinea	Cicadettinae*: Aragualnini	Aragualna plenalinea	Champ., Bld. & Gaiani 2000	10.VE.AR.RGL.11	I6970	10.35	-67.68	Venezuela: Rancho Grande, P.N. Henry Pittier	2010-11-05	G. Goemans	414	8079		Tibicininae
Cicadidae	Cicadinae	Tacuini	Auritibicen	flammatus	Cicadinae: Tacuini	Auritibicen flammatus	(Distant, 1892)	00.JP.OS.KNG.01	I31396	–	–	Japan: Osaka	2000	Simon Lab	316	9588	NEW	Tacuini
Cicadidae	Cicadinae	Platypleurini	Azanicada	zuluensis	Cicadinae: Platypleurini	Azanicada zuluensis	(Villet, 1987)	I6971	I6971	–	–	South Africa	–	–	448	0		Cicadinae w/o Tacuini
Cicadidae	Cicadettinae	Chlorocystini	Baeturia	sp.	Cicadettinae: Chlorocystini	Baeturia sp.	–	Vanuatu	I31411	–	–	Vanuatu			389	14195	NEW	Cicadettinae
Cicadidae	Cicadinae	Fidicinini	Beameria	venosa	Cicadinae: Fidicinini	Beameria venosa	(Uhler, 1888)	12.US.TX.FDA.01	I6972	30.7	-103.79	USA: Texas, Jeff Davis Co,	18/06/12	K. Hill, D. Marshall	453	13555		Backbone, Cicadinae w/o Tacuini
Cicadidae	Cicadinae	Zammarini	Borencona	aguadilla	Cicadinae: Zammarini	Borencona aguadilla	Davis, 1928	12.PR.NG.YUN.01	I7066	18.32	-65.82	Puerto Rico: Río Grande, El Yungue N.F.	15/10/12	C. Dietrich	405	12610		Cicadinae w/o Tacuini
Cicadidae	Cicadettinae	Lamotialnini	Brevialavenosa	sp.1	Cicadettinae: Lamotialnini	Brevialavenosa sp.1	–	B1	I32065	–	–	Brazil			387	0	NEW	Cicadettinae
Cicadidae	Cicadettinae	Lamotialnini	Brevialavenosa	sp.2	Cicadettinae: Lamotialnini	Brevialavenosa sp.2	–	DNA_1	I32059	–	–	Brazil			418	13022	NEW	Cicadettinae
Cicadidae	Cicadinae	Burbungini	Burbunga	hillieri	Cicadinae: Burbungini	Burbunga hillieri	(Distant, 1907)	09.AU.WA.PFK.04	I6974	-28.79	117.84	Australia: S. of Mt. Magnet	2009-10-02	K. Hill, D. Marshall	428	12953		Cicadinae w/o Tacuini
Cicadidae	Cicadinae	Tacuini	Cacama	moorei	Cicadinae: Tacuini	Cacama moorei	Sanborn & Heath, 2011	Tuscon.AZ	I31401	–	–	USA			283	0	NEW	Tacuini
Cicadidae	Cicadettinae	Cicadettini	Caledopsalta	johanae	Cicadettinae: Cicadettini	Caledopsalta johanae	(Boulard, 1993)	98_13	I27942	–	–	New Caledonia: Mt. Koghi, Waypoint 17	1998-01-02	P. Arensburger, M. Moulds	396	8558	NEW	Cicadettinae
Cicadidae	Cicadettinae	Cicadettini	Caledopsalta	judithae	Cicadettinae: Cicadettini	Caledopsalta judithae	(Boulard, 1997)	98_21	I27943	–	–	New Caledonia: col d’Amieu	1998-03-02	P. Arensburger, M. Moulds	395	10698	NEW	Cicadettinae
Cicadidae	Cicadettinae	Parnisini	Calopsaltria	sp.	Cicadettinae: Parnisini	Calopsaltria sp.	–	MHV 1098	I31425	–	–	South Africa: KwaZulu-Natal, Umfolozi Game Reserve	24/11/03	Villet Lab	387	11406	NEW	Cicadettinae
Cicadidae	Cicadettinae	Parnisini	Calyria	sp.	Cicadettinae: Parnisini	Calyria sp.	–	Bartlett.L1937	I31405	–	–	Ecuador			329	0	NEW	Cicadettinae
Cicadidae	Cicadettinae	Carinetini	Carineta	diardi	Cicadettinae: Carinetini	Carineta diardi	(G.-M., 1829)	08.BR.RJ.LUM.01	I6865	–	–	Brazil: R.d. Jan., Lumiar Sítio Sao José	13/11/08	D. Takiya	428	10107		Cicadettinae
Cicadidae	Tibicininae	Chilecicadini	Chilecicada	sp.	Tibicininae: Chilecicadini	Chilecicada sp.	–	13.CL.RdtoCampana05	I6976	-33	-71.13	Chile: El Cajon, Rd. to La Campana NP	2013-10-02	C. Zamora-Manzur	416	0		Tibicininae
Cicadidae	Tibicininae	Chilecicadini	Chilecicada	trifascia	Tibicininae: Chilecicadini	Chilecicada trifascia	Sanborn, 2021	PL430	I27939	-34.96	-70.44	Chile: O'Higgens Region	2014	P. Łukasik	391	12766	NEW	Tibicininae
Cicadidae	Cicadinae	Zammarini	Chinaria	sp.	Cicadinae: Zammarini	Chinaria sp.	–	11.MX.JA.EBC.01	I7094	19.5	-105.04	Mexico: Jalisco, Estación Biológica Chamela	2011-12-07	E. Martinez Luque	450	0		Cicadinae w/o Tacuini
Cicadidae	Cicadinae	Zammarini	Chinaria	vivianae	Cicadinae: Zammarini	Chinaria vivianae	Ramos, 1983	10.DO.VE.PAB.07	I7068	19.07	-70.87	Dominican Rep.: La Vega, Armando Bermudez P.N.	14/05/10	J. Cryan, G. Svenson, & A.Bell	437	9888		Cicadinae w/o Tacuini
Cicadidae	Cicadettinae	Chlorocystini	Chlorocysta	suffusa	Cicadettinae: Chlorocystini	Chlorocysta suffusa	(Distant, 1907)	11.AU.QL.MAK.05	I6977	-16.82	145.64	Australia: Queensland, Kuranda	2011-09-12	M. Moulds, M. Humphrey	415	7838		Backbone, Cicadettinae
Cicadidae	Tibicininae	Tettigadini	Chonosia	sp.	Tibicininae: Tettigadini	Chonosia sp.	–	03.AR.RN.LGP.01	I6979	-38.7	-68.03	Argentina: Pv. de Rio Negro, Lago Pellegrini	17/01/03	D. de la Cruz	397	13447		Tibicininae
Cicadidae	Cicadinae	Tacuini	Chremistica	ribhoi	Cicadinae: Tacuini	Chremistica ribhoi	H. & Y., 2013	NCBS_AC788	I9991	25.86	91.84	India: Meghalaya Pr., Ri Boi	15/05/14	Kunte, Karmakar, Sarkar	455	0		Backbone, Tacuini
Cicadidae	Cicadinae	Tacuini	Chremistica	sp.	Cicadinae: Tacuini	Chremistica sp.	–	09.MY.SK.GMU.11	I6981	4.04	114.81	Malaysia: Sarawak, Gunung Mulu NP	16/10/06	J. Cryan	439	10564		Tacuini
Cicadidae	Cicadettinae	Pictilini	Chrysocicada	trophis	Cicadettinae: Pictilini	Chrysocicada trophis	Moulds & Marshall, 2022	06.AU.WA.MDE.03	I6983	-17.42	124.1	Australia: WA, E. of Derby	2006-07-02	Simon Lab	431	14371		Cicadettinae
Cicadidae	Cicadinae	Cicadini	Cicada	orni	Cicadinae: Cicadini	Cicada orni	Linnaeus, 1758	Trilar.21.Aug.2003	I6985	–	–	Greece: Island Crete: Rethimno, Platanias	19/08/11	T. Trilar, K. Prosenc Trilar	448	9781		Backbone, Cicadinae w/o Tacuini
Cicadidae	Cicadettinae	Cicadatrini	Cicadatra	atra	Cicadettinae: Cicadatrini	Cicadatra atra	(Olivier, 1790)	11.GR.XX.KAR.02	I6987	36.8	27.16	Greece: Island Kos	19/08/11	T. & K. Prosenc Trilar	420	10878		Backbone, Cicadettinae
Cicadidae	Cicadettinae	Cicadettini	Cicadetta	fangoana	Cicadettinae: Cicadettini	Cicadetta fangoana	Boulard, 1976	St.Pi.di.ten.2A	I6867	–	–	France: Santo-Pietro-di-Tenda, Haute Corse-2A	19/6/00	J. Sueur	420	9904		Cicadettinae
Cicadidae	Tibicininae	Tibicinini	Clidophleps	sp.	Tibicininae: Tibicinini	Clidophleps sp.	–	08.US.CA.ALP.02	I6989	32.83	-116.73	USA: California, San Diego Co.	19/06/08	T. McNary	415	13290		Tibicininae
Cicadidae	Cicadinae	Tacuini	Cryptotympana	atrata	Cicadinae: Tacuini	Cryptotympana atrata	(Fabricius, 1787)	09.CN.BJ.PXC.02	I6991	40.1	116.08	China: Beijing	2009-06-08	Z. Lei, K. Hill, D. Marshall	416	12843		Tacuini
Cicadidae	Cicadinae	Cyclochilini	Cyclochila	australasiae	Cicadinae: Cyclochilini	Cyclochila australasiae	(Donov., 1805)	02.AU.NS.NPF.04	I6993	-31.68	152.65	Australia: New South Wales, SW of Kew	2002-06-01	Simon Lab	457	7253		Cicadinae w/o Tacuini
Cicadidae	Cicadinae	Zammarini	Daza	montezuma	Cicadinae: Zammarini	Daza montezuma	(Walker, 1850)	09.GT.IZ.FIT.01	I9977	15.42	-88.72	Guatemala: Izabal, Sierra del Merendon	18/4/09	J. Monzon & F Camposeco	428	0		Cicadinae w/o Tacuini
Cicadidae	Cicadinae	Zammarini	Dazollina	petilunca	Cicadinae: Zammarini	Dazollina petilunca	Sanborn, 2018	12.CR.LI.VTU.03	I7079	9.7	-83.78	Costa Rica: Limon, Finca al SE de Pocora	23/04/12	Monzon, Camposeco	428	10557		Cicadinae w/o Tacuini
Cicadidae	Derotettiginae	Derotettigini	Derotettix	mendosensis	Derotettiginae: Derotettigini	Derotettix mendosensis	Berg, 1882	PL623	NA	–	–	Argentina: San Juan	2018		336	14367	NEW	Backbone
Cicadidae	Cicadinae	Fidicinini	Diceroprocta	viridifascia	Cicadinae: Fidicinini	Diceroprocta viridifascia	(Walker, 1850)	1997A	I6995	–	–	USA: Florida, Duval Co., Jacksonville	1997-11-08	A. Sanborn	451	12659		Cicadinae w/o Tacuini
Cicadidae	Cicadinae	Distantadini	Distantada	thomasseti	Cicadinae: Distantadini	Distantada thomasseti	(China, 1924)	03.MU.RO.SOL.01	I9978	-19.69	63.44	Mauritius: Rodrigues Is.	21/02/03	F. Leguat, O. Griffiths	457	0		Cicadinae w/o Tacuini
Cicadidae	Cicadettinae	Carinetini	Dorachosa	sp.	Cicadettinae: Carinetini	Dorachosa sp.	–	08.AR.JY.STU.03	I31406	–	–	Argentina: Juiuv	2008	Simon Lab	386	9792	NEW	Cicadettinae
Cicadidae	Cicadinae	Fidicinini	Dorisiana	amoena	Cicadinae: Fidicinini	Dorisiana amoena	(Distant, 1899)	10.GT.HU.BAR.01	I6998	–	–	Guatemala: Huehuetenango	2010	G. Goemans	431	8811		Cicadinae w/o Tacuini
Cicadidae	Cicadinae	Fidicinini	Dorisiana	sp.	Cicadinae: Fidicinini	Dorisiana sp.	–	Bol. Loc. 1	I31409	–	–	Argentina			337	9065	NEW	Cicadinae w/o Tacuini
Cicadidae	Cicadinae	Dundubiini	Dundubia	annandalei	Cicadinae: Dundubiini	Dundubia annandalei	Boulard, 2007	AB707	I9992	26.72	88.77	India: West Bengal, Jaipaiguri	16/04/12	K. Kunte, S. Baidya	452	0		Cicadinae w/o Tacuini
Cicadidae	Cicadinae	Durangonini	Durangona	tigrina	Cicadinae: Durangonini	Durangona tigrina	Distant, 1911	09.EC.NA.HOL.01	I6997	-0.7	-77.73	Ecuador: Napo	21/01/09	G. Goemans	462	0		Backbone, Cicadinae w/o Tacuini
Cicadidae	Cicadinae	Zammarini	Dyticodopoea	signoreti	Cicadinae: Zammarini	Dyticodopoea signoreti	Stål, 1864	10.GT.SU.VEC.03	I7074	14.54	-91.2	Guatemala: Suchitepequez	2010-10-04	F. Camposeco, J. Monzon	426	10340		Cicadinae w/o Tacuini
Cicadidae	Cicadinae	Platypleurini	Dyticopycna	semiclara	Cicadinae: Platypleurini	Dyticopycna semiclara	(Germar, 1834)	Villet_specimen	I7032	–	–	South Africa	–	M. Villet lab	417	9215		Backbone, Cicadinae w/o Tacuini
Cicadidae	Cicadinae	Platypleurini	Eopycna	sp.	Cicadinae: Platypleurini	Eopycna sp.	–	AC157	I9995	25.62	93.95	India: Nagaland Pr., Kohima	2012-10-05	B. Price	293	0		Cicadinae w/o Tacuini
Cicadidae	Cicadinae	Polyneurini	Formotosena	sp.	Cicadinae: Polyneurini	Formotosena sp.	–	12.VN.TT.BMF.04	I7000	16.19	107.85	Vietnam: Thua Thien - Hue	18/05/12	T.-H. Pham, K. Hill, D. Marshall	452	0		Cicadinae w/o Tacuini
Cicadidae	Cicadettinae	Chlorocystini	Fractuosella	breoni	Cicadettinae: Chlorocystini*	Fractuosella breoni	(Distant, 1905)	MHV1542	I16185	-21.33	55.62	Reunion: Gr. Coud, Le Serre	2008-10-12	J. Rochat via M. Villet	399	12085		Cicadettinae
Cicadidae	Cicadinae	Gaeanini	Gaeana	maculata	Cicadinae: Gaeanini	Gaeana maculata	(Drury, 1773)	12.VN.VC.MLI.12	I7002	21.38	105.71	Vietnam: Vinh Phuc	2012-01-06	K. Hill, D. Marshall	454	0		Cicadinae w/o Tacuini
Cicadidae	Cicadettinae	Cicadettini	Germalna	germaini	Cicadettinae: Cicadettini	Germalna germaini	(Distant, 1906)	07.NC.SU.SRF.10	I27935	–	–	New Caledonia			400	12522	NEW	Cicadettinae
Cicadidae	Cicadinae	Polyneurini	Graptopsaltria	nigrofuscata	Cicadinae: Polyneurini	Graptopsaltria nigrofuscata	(de Mot., 1866)	03.JP.YN.MAC.08	I7004	–	–	Japan: Chubu	--/08/03	H. Karube, J. Yoshimura	441	7962		Cicadinae w/o Tacuini
Cicadidae	Cicadinae	Fidicinini	Guyalna	sp.	Cicadinae: Fidicinini	Guyalna sp.	–	Bolivia	I31410	–	–	Bolivia			274	9065	NEW	Cicadinae w/o Tacuini
Cicadidae	Cicadinae	Tacuini	Hadoa	townsendii	Cicadinae: Tacuini	Hadoa townsendii	(Uhler, 1905)	TX	I31400	–	–	USA			382	13480	NEW	Tacuini
Cicadidae	Cicadinae	Platypleurini	Hamza	ciliaris	Cicadinae: Platypleurini	Hamza ciliaris	Linnaeus, 1758	12.PH.MN.HWH.02	I7006	6.73	126.13	Philippines: Mindanao, Mt. Hamiguitan	13/05/12	D. Marshall, K. Hill, A. Mohagan	376	0		Cicadinae w/o Tacuini
Cicadidae	Tibicininae	Hemidictyini	Hemidictya	frondosa	Tibicininae: Hemidictyini	Hemidictya frondosa	Burmeister, 1835	Bolivia	I27931	–	–	Bolivia			387	11091	NEW	Tibicininae
Cicadidae	Cicadinae	Tacuini	Heteropsaltria	aliena	Cicadinae: Tacuini	Heteropsaltria aliena	Jacobi, 1902	NHMUK013806941†	I31433	–	–	Solom.Is.	1937		134	0	NEW	Tacuini
Cicadidae	Tettigomyiinae	Hovanini	Hovana	distanti	Tettigomyiinae: Hovanini	Hovana distanti	(Brancsik, 1893)	MHNH‡	I31613	–	–	Madagascar: Ambanja, Vallée de l'Ifasy	1965	A. Monsarrat	281	12615	NEW	Tettigomyiinae
Cicadidae	Cicadettinae	Cicadettini	Huechys	sanguinea	Cicadettinae: Cicadettini	Huechys sanguinea	(De Geer, 1773)	12.VN.XX.BMM.04	I7007	16.2	107.86	Vietnam: Thua Thien - Hue	18/05/10	T.-H. Pham, K. Hill, D. Marshall	429	9624		Cicadettinae
Cicadidae	Cicadinae	Sonatini	Hyalessa	maculaticollis	Cicadinae: Sonatini	Hyalessa maculaticollis	(Motschulsky, 1866)	09.CN.HB.PXC.03	I7009	40.11	116.08	China: Beijing, Pheonix Mtn.	2009-08-06	K.Hill, D.Marshall, J. Xiang, Z. Lei	449	12761		Cicadinae w/o Tacuini
Cicadidae	Cicadinae	Macrotristriini	Illyria	burkei	Cicadinae: Macrotristriini	Illyria burkei	(Distant, 1882)	02.AU.QL.TTX.11	I31403	-23.62	146.27	Australia: Queensland, 15km E of Jericho	2004-03-01	Simon Lab	413	12371	NEW	Cicadinae w/o Tacuini
Cicadidae	Cicadinae	Jassopsaltriini	Jassopsaltria	rufifacies	Cicadinae: Jassopsaltriini	Jassopsaltria rufifacies	Ashton, 1914	03.AU.WA.CAT.01	I16183	-30.74	115.54	Australia: Western Australia, Cataby	19/01/03	Simon Lab	434	13877		Cicadinae w/o Tacuini
Cicadidae	Cicadinae	Dundubiini	Karenia	ravida	Cicadinae: Dundubiini	Karenia ravida	Distant, 1888		I33468	–	–	S.E.Asia			400	0	NEW	Cicadinae w/o Tacuini
Cicadidae	Cicadettinae	Katoini	Katoa	sp.	Cicadettinae: Katoini	Katoa sp.	–	12.VN.TT.BMC.13	I7012	16.21	107.86	Vietnam: Thua Thien - Hue	17/05/12	K.Hill, D.Marshall, T.-H. Pham	436	12981		Cicadettinae
Cicadidae	Cicadettinae	Cicadettini	Kikihia	rosea	Cicadettinae: Cicadettini	Kikihia rosea	(Walker, 1850)	11.NZ.MC.CHZ.02	I9972	-43.19	171.73	New Zealand: Mid-Canterbury	2011-02-15	D. Marshall, K. Hill, C. Simon	384	9281		Cicadettinae
Cicadidae	Cicadettinae	Cicadettini	Kikihia	scutellaris	Cicadettinae: Cicadettini	Kikihia scutellaris	(Walker, 1850)	14.NZ.WN.NEV.03	I9973	-41.3	174.83	New Zealand: Wellington	2014	C. Simon	416	6817		Backbone, Cicadettinae
Cicadidae	Cicadinae	Kimberpsaltriini	Kimberpsaltria	taenia	Cicadinae: Kimberpsaltriini	Kimberpsaltria taenia	Moulds et al. 2021	11.AU.WA.DRK.06	I7037	-15.86	127.37	Australia: WA, WSW of Wyndham	19/11/11	K. Hill, D. Marshall	457	14304		Cicadinae w/o Tacuini
Cicadidae	Cicadettinae	Cicadatrini	Klapperichicen	sp.	Cicadettinae: Cicadatrini	Klapperichicen sp.	–	Pakistan	I31399	–	–	Pakistan			337	14339	NEW	Cicadettinae
Cicadidae	Cicadettinae	Parnisini	Koranna	analis	Cicadettinae*: Parnisini*	Koranna analis	Distant, 1905	MHV0113	I31424	–	–	South Africa: Northern Cape, Campsite 15, Richtersveld N.P.	2000-12-09	M. Villet lab	427	14379	NEW	Tettigomyiinae
Cicadidae	Tettigomyiinae	Iruanini	Lacetas	sp.	Tettigomyiinae: Iruanini	Lacetas sp.	–	05.GH.AA.SHR.02	I16187	5.89	0.04	Ghana: Greater Accra, E of Ayikuma	2005-10-06	J. Cryan, J. Urban	421	14313		Tettigomyiinae
Cicadidae	Cicadettinae	Prasiini	Lembeja	paradoxa	Cicadettinae: Prasiini	Lembeja paradoxa	Karsch, 1890	07.AU.QL.LEM.02	I16186	-12.72	143.31	Australia: Queensland, Iron Range NP	2007-09-09	K.Hill, D.Marshall, M. Moulds	392	13370		Cicadettinae
Cicadidae	Cicadinae	Tacuini	Lyristes	gemellus	Cicadinae: Tacuini	Lyristes gemellus	Boulard, 1988	11.GR.XX.MEL.01	I31398	37.57	26.05	Greece: island Ikaria, Pezi, Mt Melissa	14/07/11	T. Trilar, M. Gogala, K. Prosenc Trilar	319	13066	NEW	Tacuini
Cicadidae	Cicadinae	Macrotristriini	Macrotristria	angularis	Cicadinae: Macrotristriini	Macrotristria angularis	(Germar, 1834)	02.AU.NS.NPF.10	I16232	-31.68	152.65	Australia: New South Wales, SW of Kew	2002-06-01	Simon Lab	424	13803		Cicadinae w/o Tacuini
Cicadidae	Cicadettinae	Lamotialnini	Magicicada	cassini	Cicadettinae: Lamotialnini	Magicicada cassini	(Fisher, 1852)	Grenada_MS_XXIII	I6851	–	–	USA: Mississippi, Grenada Co.			426	12127	NEW	Backbone, Cicadettinae
Cicadidae	Cicadettinae	Lamotialnini	Magicicada	septendecim	Cicadettinae: Lamotialnini	Magicicada septendecim	(Linnaeus, 1758)	McDowell_NC_XIV	I28109	–	–	USA: North Carolina, McDowell Co.	2008	Simon Lab	399	0		Cicadettinae
Cicadidae	Cicadettinae	Lamotialnini	Magicicada	tredecim	Cicadettinae: Lamotialnini	Magicicada tredecim	(Riley, 1868)	Elmore_AL_XIX	I28107	–	–	USA: Alabama, Elmore Co.			405	0	NEW	Cicadettinae
Cicadidae	Tettigomyiinae	Anopercalnini	Malagasia	sp.	Tettigomyiinae: Anopercalnini	Malagasia sp.	–	Madloc1.1	I16188	-21.25	47.42	Madagascar: Fianarantsoa Pr.	9–24/11/08	J. Cryan	433	14342		Tettigomyiinae
Cicadidae	Cicadettinae	Parnisini	Malgotilia	sogai	Cicadettinae*: Parnisini*	Malgotilia sogai	Boulard, 1980	MHV 1185	I31423	–	–	Madagascar: Antisiranana, Parc National Montagne d'Ambre	2007-07-01	M. Villet lab	432	14323	NEW	Tettigomyiinae
Cicadidae	Cicadettinae	Cicadettini	Maoricicada	hamiltoni	Cicadettinae: Cicadettini	Maoricicada hamiltoni	(Myers, 1926)	02.NZ.BR.MRV.02	I16257	-32.38	172.31	New Zealand	2002	Simon Lab	363	13040	NEW	Cicadettinae
Cicadidae	Cicadettinae	Cicadettini	Maoricicada	mangu_multicostata	Cicadettinae: Cicadettini	Maoricicada mangu_multicostata	Dugdale & Fleming, 1978	04.NZ.MB.ISF.02	I27941	-42.1	173.14	New Zealand	2004	Simon Lab	367	10345	NEW	Cicadettinae
Cicadidae	Tettigomyiinae	Ydiellini	Maroboduus	fractus	Tettigomyiinae: Ydiellini	Maroboduus fractus	Distant, 1920	05.GH.WP.NKW.05	I7017	5.28	-2.64	Ghana: W. Region, E of Nkwanta	2005-07-06	J. Cryan, J. Urban	454	14225		Backbone, Tettigomyiinae
Cicadidae	Cicadettinae	Parnisini	Masupha	ampliata	Cicadettinae*: Parnisini*	Masupha ampliata	Distant, 1892	MHV 846	I31422	–	–	South Africa: Western Cape, Leeuwenshof	29/12/07	M. Villet lab	436	14342	NEW	Tettigomyiinae
Cicadidae	Cicadinae	Tacuini	Megatibicen	resonans	Cicadinae: Tacuini	Megatibicen resonans	(Walker, 1850)	13.US.FL	I9982	28.64	-81.34	USA: Florida, Orange Co.	2013	C. Simon	446	0		Backbone, Tacuini
Cicadidae	Cicadinae	Zammarini	Miranha	imbellis	Cicadinae: Zammarini	Miranha imbellis	(Walker, 1858)	Tarrales.McCabe	I7070	–	–	Guatemala: Suchitepequez	–	T. McCabe	424	7364		Cicadinae w/o Tacuini
Cicadidae	Cicadettinae	Cicadatrini	Mogannia	hebes	Cicadettinae: Cicadatrini	Mogannia hebes	(Walker, 1858)	03.TW.TP.UCH.54	I7019	–	–	Taiwan: T. Hsien	2003-04-06	J-H. Chen	420	10196		Cicadettinae
Cicadidae	Cicadettinae	Lamotialnini	Monomatapa	matoposa	Cicadettinae: Lamotialnini	Monomatapa matoposa	Boulard, 1980	MHV.1442	I16171	-15.91	34.75	Malawi: Southern Region, Majete Saf Lodge	24/12/08	B. Price	372	12348		Cicadettinae
Cicadidae	Cicadettinae	Cicadettini	Myersalna	depicta	Cicadettinae: Cicadettini	Myersalna depicta	(Distant, 1920)	98_45	I27944	–	–	New Caledonia			393	11649	NEW	Cicadettinae
Cicadidae	UNKNOWN	UNKNOWN	N.gen.	sp. ‘tepui’	UNKNOWN: UNKNOWN	N.gen. sp. ‘tepui’	–	85.VE.AM.CNT.01	I7072	0.83	-65.98	Venezuela: Amazonas, Cerro de la Neblina	15–22/02/84	T. McCabe	443	0		Cicadinae w/o Tacuini
Cicadidae	Tettigomyiinae	Ydiellini	Nablistes	heterochroma	Tettigomyiinae: Ydiellini	Nablistes heterochroma	Boulard, 1986	05.GH.WP.NKW.22	I16172	5.28	-2.64	Ghana: W. Region, E of Nkwanta	2005-07-06	J. Cryan, J. Urban	411	14338		Tettigomyiinae
Cicadidae	Cicadettinae	Nelcyndanini	Nelcyndana	sp.	Cicadettinae: Nelcyndanini	Nelcyndana sp.	–	06.MY.SK.LAM.15	I7021	4.2	114.04	Malaysia: Borneo, Lambir Hills NP	2006-12-10	J. Cryan	430	14309		Cicadettinae
Cicadidae	Cicadettinae	Lamotialnini	Neomuda	peringueyi	Cicadettinae*: Lamotialnini*	Neomuda peringueyi	Distant, 1920	NHMUK013806933†	I31441	–	–	South Africa	1950-1951		287	14359	NEW	Tettigomyiinae
Cicadidae	Cicadettinae	Lamotialnini	Neomuda	sp.	Cicadettinae*: Lamotialnini*	Neomuda sp.	–	MHV 0789	I31427	–	–	South Africa: Western Cape, Cape Town	2007-01-12	M. Villet lab	354	14358	NEW	Tettigomyiinae
Cicadidae	Tibicininae	Platypediini	Neoplatypedia	constricta	Tibicininae: Platypediini	Neoplatypedia constricta	Davis, 1920	07.US.NM.JIC.02	I16235	36.71	-107.3	USA: New Mexico, Rio Arriba Co.	20/06/07	K. Hill, D. Marshall	381	14213		Tibicininae
Cicadidae	Cicadinae	Tacuini	Neotibicen	winnemanna	Cicadinae: Tacuini	Neotibicen winnemanna	(Davis, 1912)		I33470	–	–	USA			353	6607	NEW	Tacuini
Cicadidae	Cicadinae	Fidicinini	Nosola	paradoxa	Cicadinae: Fidicinini	Nosola paradoxa	Stål, 1866	04.Bolivia	I7023	-17.7	-63.56	Bolivia: Santa Cruz Co, Buena Vista	2004-10-01	Svenson, Cameron, Bybee	448	12207		Cicadinae w/o Tacuini
Cicadidae	UNKNOWN	UNKNOWN	nr. ‘Gogga’	sp.	UNKNOWN: UNKNOWN	nr. ‘Gogga’ sp.	–	MHV 0027	I31426	–	–	South Africa: Eastern Cape, Tsitsikama Bridge	23/01/99	M. Villet lab	435	12362	NEW	Tettigomyiinae
Cicadidae	Cicadettinae	UNKNOWN	nr. Decebalus	sp.	Cicadettinae: UNKNOWN	nr. Decebalus sp.	–	MHV 1116	I31414	–	–	Madagascar: Fianarantsoa, Miandritsara Forest	27/12/05	M. Villet lab	386	11009	NEW	Cicadettinae
Cicadidae	UNKNOWN	UNKNOWN	nr. Jafuna	sp.	UNKNOWN: UNKNOWN	nr. Jafuna sp.	–	MHV 1131	I31419	–	–	Madagascar: Tulear, Berenty Special Reserve	2003/2004		138	14328	NEW	Tettigomyiinae
Cicadidae	UNKNOWN	UNKNOWN	nr. Quintilia	sp.	UNKNOWN: UNKNOWN	nr. Quintilia sp.	–	South Africa	I31416	–	–	South Africa	2010-2011	P. Naskrecki	429	0	NEW	Tettigomyiinae
Cicadidae	Cicadettinae	UNKNOWN	nr. Trismarcha	sp.	Cicadettinae: UNKNOWN	nr. Trismarcha sp.	–	Ghana Loc. 1	I31404	–	–	Ghana		J. Cryan	401	12970	NEW	Cicadettinae
Cicadidae	UNKNOWN	UNKNOWN	nr. Zouga	sp.	UNKNOWN: UNKNOWN	nr. Zouga sp.	–	South Africa	I31418	–	–	South Africa	2010-2011	P. Naskrecki	403	13873	NEW	Tettigomyiinae
Cicadidae	Tibicininae	Tibicinini	Okanagana	canadensis	Tibicininae: Tibicinini	Okanagana canadensis	(Prov., 1889)	02.US.MI.CLV.04	I7025	45.86	-84.73	USA: Michigan, St. Ignace	15/07/02	J. Cooley	409	12647		Tibicininae
Cicadidae	Tibicininae	Tibicinini	Okanagodes	gracilis	Tibicininae: Tibicinini	Okanagodes gracilis	Davis, 1919	07.US.AZ.FLO.02	I6873	33.23	-111.36	USA: Arizona, Pinal Co.	23/6/07	K.Hill, D.Marshall, M. & J. Heath	418	0		Tibicininae
Cicadidae	Tettigomyiinae	Tettigomyiini	Paectira	dulcis	Tettigomyiinae: Tettigomyiini*	Paectira dulcis	Karsch, 1890	NHMUK013806931†	I31439	–	–	Africa	1950		307	14373	NEW	Tettigomyiinae
Cicadidae	Cicadettinae	Pagiphorini	Pagiphora	annulata	Cicadettinae: Pagiphorini	Pagiphora annulata	(Brullé, 1832)	11.TR.XX.DAV.02	I7027	37.73	27.31	Turkey: Aydim, Kusadasi	24/06/11	T. Trilar, M. Gogala	437	14179		Cicadettinae
Cicadidae	Cicadettinae	Lamotialnini	Panka	lungunca	Cicadettinae: Lamotialnini	Panka lungunca	Boulard, 1970	NHMUK013806934†	I31442	–	–	Ivory Coast	1968		297	0	NEW	Cicadettinae
Cicadidae	Cicadettinae	Parnisini	Parnisa	sp.	Cicadettinae: Parnisini	Parnisa sp.	–	08.AR.MN.IES.03	I7029	-25.68	-54.45	Argentina: Misiones, Iguazu Falls	6-7/01/08	Simon Lab	427	0		Cicadettinae
Cicadidae	Cicadettinae	Parnisini	Parnisa	sp.1	Cicadettinae: Parnisini	Parnisa sp.1	–	DNA_2_and_B2	I32070	–	–	Brazil			137	14342	NEW	Cicadettinae
Cicadidae	Cicadettinae	Parnisini	Parnisa	sp.2	Cicadettinae: Parnisini	Parnisa sp.2	–	DNA_4_and_B4	I32071	–	–	Brazil			398	11849	NEW	Cicadettinae
Cicadidae	Cicadettinae	Parnisini	Parnisa	sp.3	Cicadettinae: Parnisini	Parnisa sp.3	–	DNA_5_and_B5	I32072	–	–	Brazil			400	12346	NEW	Cicadettinae
Cicadidae	Cicadinae	Tamasini	Parnquila	unicolor	Cicadinae: Tamasini	Parnquila unicolor	(Ashton, 1921)	10.AU.WA.MVL.03	I16234	-31.95	116.02	Australia: Western Australia, Perth	2010-10-01	Simon Lab	423	14374		Cicadinae w/o Tacuini
Cicadidae	Tibicininae	Platypediini	Platypedia	putnami	Tibicininae: Platypediini	Platypedia putnami	(Uhler, 1877)	13.US.CO.PCL.01	I6875	–	–	USA: Colorado, Horsetooth Mtn. Park	05/01–06/20/13	T. McNary	379	0		Backbone, Tibicininae
Cicadidae	Cicadinae	Platypleurini	Platypleura	capensis	Cicadinae: Platypleurini	Platypleura capensis	(Linnaeus, 1764)	MHV.CS3.1.1	I16237	–	–	Africa	–	–	398	12902		Cicadinae w/o Tacuini
Cicadidae	Cicadinae	Platypleurini	Platypleura	octoguttata	Cicadinae: Platypleurini	Platypleura octoguttata	(Fabricius, 1798)	AC187	I9994	13.07	77.58	India: Karnataka Pr., Bengaluru	23/05/12	A. Prakash, B. Price, K. Kunte	432	0		Cicadinae w/o Tacuini
Cicadidae	Cicadinae	Platypleurini	Platypleura	stridula	Cicadinae: Platypleurini	Platypleura stridula	(Drury, 1773)	09.ZA.WC.GYD.04	I7030	-33.23	19.32	South Africa: Western Cape	2009-12-12	–	419	7459		Backbone, Cicadinae w/o Tacuini
Cicadidae	Cicadettinae	Prasiini	Prasia	faticina	Cicadettinae: Prasiini	Prasia faticina	Stål, 1863	NHMUK013806939†	I31431	–	–	Indonesia	1896		94	0	NEW	Cicadettinae
Cicadidae	Cicadinae	Fidicinini	Prasinosoma	heidemanni	Cicadinae: Fidicinini	Prasinosoma heidemanni	(Distant, 1905)	08.AR.CN.MPA.03	I31407	–	–	Argentina	2008	Simon Lab	312	0	NEW	Cicadinae w/o Tacuini
Cicadidae	Cicadinae	Fidicinini	Proarna	sp.	Cicadinae: Fidicinini	Proarna sp.	–	Bolivia_1	I31408	–	–	Bolivia	2008	Simon Lab	402	12709	NEW	Cicadinae w/o Tacuini
Cicadidae	Cicadinae	Zammarini	Procollina	sp.1	Cicadinae: Zammarini	Procollina sp.1	–	Cerro.Mono	I7078	15.12	-89.69	Guatemala: Zacapa, Sierra de las Minas	–	J. Monzon	447	0		Cicadinae w/o Tacuini
Cicadidae	Cicadettinae	Parnisini	Prunasis	sp.	Cicadettinae: Parnisini	Prunasis sp.	–	DNA_3	I32061	–	–	Brazil			373	7473	NEW	Cicadettinae
Cicadidae	Cicadinae	Psaltodini	Psaltoda	moerens	Cicadinae: Psaltodini	Psaltoda moerens	(Germar, 1834)	02.AU.NS.NPF.03	I16233	-31.68	152.65	Australia: New South Wales, Batar Ck	2002-06-01	M. Moulds, Simon Lab	425	9640		Cicadinae w/o Tacuini
Cicadidae	Cicadinae	Platypleurini	Pycna	strix	Cicadinae: Platypleurini	Pycna strix	Amyot & Audinet-Serville, 1843	MHV 1579	I31412	–	–	Madagascar: Beparasy		M. Villet lab	253	12260	NEW	Cicadinae w/o Tacuini
Cicadidae	Cicadinae	Fidicinini	Quesada	gigas	Cicadinae: Fidicinini	Quesada gigas	(Olivier, 1790)	5.8.2004.Trilar.Mexico	I7034	–	–	Mexico: Oaxaca, Santa Maria del Tule	2004-08-05	T. Trilar	435	14156		Cicadinae w/o Tacuini
Cicadidae	Tettigomyiinae	Anopercalnini	Quintilia	rufiventris	Tettigomyiinae: Anopercalnini	Quintilia rufiventris	(Walker, 1850)	MHV 1030	I31420	–	–	South Africa: Western Cape, Maatjies River	18/01/08	M. Villet lab	347	14364	NEW	Tettigomyiinae
Cicadidae	Tettigomyiinae	Anopercalnini	Quintilia	wealei	Tettigomyiinae: Anopercalnini	Quintilia wealei	(Distant, 1892)	09.ZA.EC.GFK.06	I7036	-33.26	26.46	S. Africa: Eastern Cape, NW of Grahamstown	2009-12-20	K. Hill, D. Marshall, M. Villet	460	0		Tettigomyiinae
Cicadidae	Cicadettinae	Cicadettini	Rhodopsalta	cruentata	Cicadettinae: Cicadettini	Rhodopsalta cruentata	(Fabricius, 1775)	03.NZ.GB.MAR.01	I16244	-38.84	177.89	New Zealand	2003		392	11737	NEW	Cicadinae w/o Tacuini
Cicadidae	Tibicininae	Selymbriini	Selymbria	guianensis	Tibicininae: Selymbriini	Selymbria guianensis	Sanborn, 2019		I33469	–	–	French Guiana			368	10229	NEW	Tibicininae
Cicadidae	Tibicininae	Selymbriini	Selymbria	madredediosensis	Tibicininae: Selymbriini	Selymbria madredediosensis	(Germar, 1834)	04.11.15.03.NYSM	I7039	-12.8	-69.3	Peru: Madre de Dios, R Tambo	--/09/04	J. Cryan & J. Urban	409	12366		Tibicininae
Cicadidae	Tettigomyiinae	Tettigomyiini	Stagira	sp.	Tettigomyiinae: Tettigomyiini	Stagira sp.	–	11.ZA.EC.MGR.01	I7041	-32.6	26.56	South Africa: Eastern Cape, Mpofu Game Res.	21/01/11	P. Naskrecki, C. Bazelet	458	9531		Backbone, Tettigomyiinae
Cicadidae	Cicadinae	Tacuini	Tacua	speciosa	Cicadinae: Tacuini	Tacua speciosa	(Illiger, 1800)	03.MY.SA.KIN.24	I7043	6.01	116.54	Malaysia: Sabah, Kinabalu Park	2003-03-04	T. Trilar, K. P. Trilar	440	10429		Tacuini
Cicadidae	Cicadettinae	Parnisini	Taipinga	nigricans	Cicadettinae: Parnisini	Taipinga nigricans	Stål, 1855	NHMUK013806930†	I31438	–	–	South Africa	1927		136	8015	NEW	Cicadettinae
Cicadidae	Cicadinae	Gaeanini	Talainga	chinensis	Cicadinae: Gaeanini	Talainga chinensis	Distant, 1900	2011.0501.MaleA	I7045	–	–	Vietnam: Ha Giang, nr Dang Van	2011-01-05	A. de Boer, M. Schouten	443	9610		Cicadinae w/o Tacuini
Cicadidae	Cicadinae	Talcopsaltriini	Talcopsaltria	olivei	Cicadinae: Talcopsaltriini	Talcopsaltria olivei	Moulds, 2008	05.AU.QL.APX.12	I7047	-15.6	145.3	Australia: Queensland, S. of Cooktown	15/01/05	M. Moulds, J. Olive, Simon Lab	461	0		Cicadinae w/o Tacuini
Cicadidae	Cicadinae	Tamasini	Tamasa	tristigma	Cicadinae: Tamasini	Tamasa tristigma	(Germar, 1834)	11.AU.QL.MAK.06	I9980	-16.82	145.64	Australia: Queensland, Kuranda	2011-09-12	M. Moulds, Simon Lab	457	0		Backbone, Cicadinae w/o Tacuini
Cicadidae	Cicadettinae	Taphurini	Taphura	sp.	Cicadettinae: Taphurini	Taphura sp.	–	04.PE.MD.PAM.18	I7048	-12.8	-69.3	Peru: Madre de Dios, R. Tambo	2024-09-04	J. Cryan & J. Urban	430	14074		Cicadettinae
Cicadidae	Tibicininae	Tettigadini	Tettigades	sp.	Tibicininae: Tettigadini	Tettigades sp.	–	03.AR.MZ.AES.01	I6878	–	–	Argentina: Mendoza	2003	K. Dittmar	413	0		Tibicininae
Cicadidae	Tibicininae	Tettigadini	Tettigades	ulnaria	Tibicininae: Tettigadini	Tettigades ulnaria	Distant, 1906	13.CL.LB.PIC.01	I7050	-34.48	-71.98	Chile: O'Higgins Province, Pichilemu	2013-02-02	Carlos Zamora-Manzur	412	11569		Tibicininae
Cicadidae	Tettigomyiinae	Tettigomyiini	Tettigomyia	vespiformis	Tettigomyiinae: Tettigomyiini	Tettigomyia vespiformis	Amyot & Audinet-Serville, 1843	MHV1213	I7051	–	–	South Africa: Eastern Cape	20/01/08	E. Pringle	448	0		Tettigomyiinae
Cicadidae	Cicadinae	Thophini	Thopha	saccata	Cicadinae: Thophini	Thopha saccata	(Fabr., 1803)	01.AU.QL.HER.13	I7052	-19.36	146.45	Australia: Queensland, Hervey Range	03/01/01	M. & B. Moulds	457	7751		Cicadinae w/o Tacuini
Cicadidae	Tibicininae	Tibicinini	Tibicina	haematodes	Tibicininae: Tibicinini	Tibicina haematodes	(Scopoli, 1763)	Greece.Drosopoulos	I7054	–	–	Greece	–	S. Drosopoulos	406	13237		Backbone, Tibicininae
Cicadidae	Tibicininae	Tettigadini	Torrescada	sanjuanensis	Tibicininae: Tettigadini	Torrescada sanjuanensis	(Sanborn & Heath 2014)	18.AR.MZ.PMS.05	I27937	–	–	Argentina: Mendoza	2018	Simon Lab	392	14330	NEW	Tibicininae
Cicadidae	Cicadinae	Tosenini	Tosena	melanopteryx	Cicadinae: Tosenini	Tosena melanopteryx	Kirkaldy, 1909	08.TH.CT.KKT.01	I7056	12.82	102.12	Thailand: Chanthaburi, Khao Khitch. NP	2–9/10/08	Suthida & Charoenchai	409	10868		Cicadinae w/o Tacuini
Cicadidae	Cicadettinae	Lamotialnini	Trismarcha	sp.	Cicadettinae: Lamotialnini	Trismarcha sp.	–	05.TG.CE.KVR.07	I16173	8.52	0.61	Togo: Centrale Region	14/6/05	J. Cryan, J. Urban	406	11812		Cicadettinae
Cicadidae	Cicadettinae	Lamotialnini	Tryella	willsi	Cicadettinae: Lamotialnini	Tryella willsi	(Distant, 1882)	02.AU.QL.MOZ.02	I7059	-24.48	148.61	Australia: QLD	2002-11-01	Simon Lab	424	11043		Cicadettinae
Cicadidae	Cicadinae	Fidicinini	Tympanoterpes	serricosta	Cicadinae: Fidicinini	Tympanoterpes serricosta	(Germar, 1834)	18.AR.CB.LDN.04	I27936	–	–	Argentina: Cordoba	2018	Simon Lab	413	12923	NEW	Cicadinae w/o Tacuini
Cicadidae	Cicadinae	Platypleurini	Ugada	limbata	Cicadinae: Platypleurini	Ugada limbata	(Fabricius, 1775)	05.GH.WP.NKW.14	I7061	5.28	-2.64	Ghana: W. Region, Ankaja RR	2005-07-06	J. Cryan, J. Urban	404	7179		Cicadinae w/o Tacuini
Cicadidae	Cicadettinae	Cicadettini	UNKNOWN	Cicadettini_speciesT	Cicadettinae: Cicadettini	UNKNOWN Cicadettini_speciesT	–	98_40	I27945	–	–	New Caledonia			395	12042	NEW	Cicadettinae
Cicadidae	Cicadettinae	Cicadettini	UNKNOWN	Cicadettini_speciesU	Cicadettinae: Cicadettini	UNKNOWN Cicadettini_speciesU	–	98_43	I27946	–	–	New Caledonia: Rivière Bleue National park, Waypoint 31			396	12227	NEW	Cicadettinae
Cicadidae	Cicadettinae	Cicadettini	Vastarena	pumila	Cicadettinae: Cicadettini	Vastarena pumila	(Distant, 1892)	NewCaledonia	I27934	–	–	New Caledonia			396	0	NEW	Cicadettinae
Cicadidae	Cicadettinae	Chlorocystini	Venustria	superba	Cicadettinae: Chlorocystini	Venustria superba	G & F, 1904	11.AU.QL.MAK.07	I7063	-16.82	145.64	Australia: Queensland, Kuranda	2011-09-12	K.Hill, D.Marshall, M. Moulds	421	11933		Cicadettinae
Cicadidae	Tettigomyiinae	Tettigomyiini	Xosopsaltria	thunbergi	Tettigomyiinae: Tettigomyiini	Xosopsaltria thunbergi	Metcalf, 1955	03.ZA.RSA.UNK.02	I16184	–	–	S. Africa: Eastern Cape	–	M. Villet lab	419	12136		Tettigomyiinae
Cicadidae	Cicadinae	Platypleurini	Yanga	heathi	Cicadinae: Platypleurini	Yanga heathi	(Distant, 1899)	Mad Loc 6-1	I31402	–	–	Madagascar	–		273	13298	NEW	Cicadinae w/o Tacuini
Cicadidae	Cicadinae	Zammarini	Zammara	cf. erna	Cicadinae: Zammarini	Zammara cf. erna	–	09.EC.PC.OTO.02	I7083	-0.32	-78.95	Ecuador: Manabì, Pichincha	2009-02-02	D. Wagner	450	0		Cicadinae w/o Tacuini
Cicadidae	Cicadinae	Zammarini	Zammara	tympanum	Cicadinae: Zammarini	Zammara tympanum	(Fabricius, 1803)	12.BR.RJ.IPA.01	I7089	-22.45	-44.61	Brasil: Rio de Janeiro, NW of Itatiaia	17–18/11/12	D. Takiya	445	0		Backbone, Cicadinae w/o Tacuini
Cicadidae	Cicadettinae	Parnisini	Zouga	sp.	Cicadettinae: Parnisini	Zouga sp.	–	09.ZA.EC.PED.01	I7065	-33.24	27.11	S. Africa: Eastern Cape, Peddie	21/12/09	K. Hill, D. Marshall, M. Villet	439	0		Cicadettinae
Tettigarctidae	Tettigarctinae	Tettigarctini	Tettigarcta	crinita	Tettigarctinae: Tettigarctini	Tettigarcta crinita	Distant, 1883	13.AU.NS.YBE.02	I9981	-35.75	148.52	Australia: New South Wales, Yarrangobilly	2013-05-03	Simon, Moulds, L.Popple	339	0		–
Tettigarctidae	Tettigarctinae	Tettigarctini	Tettigarcta	tomentosa	Tettigarctinae: Tettigarctini	Tettigarcta tomentosa	White, 1845	00-09	I6881	–	–	Australia: Tasmania	1999	Moulds, Claridge, Morgan	346	11099		Backbone
